# Ancestral variation and its impact on wild house mouse genomes

**DOI:** 10.1101/2023.11.09.566486

**Authors:** Raman Akinyanju Lawal, Beth L. Dumont

## Abstract

Ancestral alleles are important contributors to adaptation and disease risk in populations. House mice emerged in and/or around the Indian subcontinent, but the genetic composition of this ancestral population and the extent to which ancestral variants contribute to contemporary global mouse diversity are poorly understood. To address these knowledge gaps, we assessed the origins and demographic patterning of global mouse diversity using a set of 169 wild mouse genome sequences from across the world. This dataset includes 37 mouse genomes from the broadly designated ancestral regions, providing crucial resources needed to evaluate the contributions and the impact of ancestral diversity on the genomic scale. We show that house mice emerged in the Indo-Pakistan region around 700 kya, with *M. m. castaneus* at the root of the *M. musculus* species. Migration out of the Indo-Pakistan homeland led to the subsequent emergence of the *M. m. domesticus* and *M. m. musculus* subspecies ∼360 and 260 kya, respectively. A modest fraction of ancestral alleles have persisted long-term across mouse populations through balancing selection, and we demonstrate that such regions are strongly enriched for genes with immune-related functions. Finally, we find widespread allele-sharing across *Mus musculus* lineages and show that this trend is largely due to incomplete lineage sorting, an interpretation contrary to some recent claims of pervasive subspecies introgression. Together, our work underscores the contributions of ancestral variants to contemporary house mouse diversity and adaptation, and refines our understanding of the natural evolutionary history of this important model species.
