## Supplementary Tables for "Ancestral variation and its impact on wild house mouse genomes": Table S1.xlsx

### Sheet: Tablel S1
Demographic history among the subspecies.* Time in 1 generations per year. Ne (effective population size)
Subspecies	Time*	Ne		Subspecies	Time*	Ne		Subspecies	Time*	Ne
M. m. castaneus	0	395678		M. m. domesticus	0	192415		M. m. musculus	0	201805
M. m. castaneus	0.620494	395678		M. m. domesticus	0.666086	192415		M. m. musculus	0.575806	201805
M. m. castaneus	0.714275	395678		M. m. domesticus	0.761101	192415		M. m. musculus	0.656639	201805
M. m. castaneus	0.822231	395678		M. m. domesticus	0.869669	192415		M. m. musculus	0.74882	201805
M. m. castaneus	0.946504	395678		M. m. domesticus	0.993724	192415		M. m. musculus	0.853942	201805
M. m. castaneus	1.08956	395678		M. m. domesticus	1.13548	192415		M. m. musculus	0.973821	201805
M. m. castaneus	1.25423	395678		M. m. domesticus	1.29745	192415		M. m. musculus	1.11053	201805
M. m. castaneus	1.4438	395678		M. m. domesticus	1.48252	192415		M. m. musculus	1.26643	201805
M. m. castaneus	1.66202	395678		M. m. domesticus	1.694	192415		M. m. musculus	1.44421	201805
M. m. castaneus	1.91321	395678		M. m. domesticus	1.93565	192415		M. m. musculus	1.64696	201805
M. m. castaneus	2.20238	395678		M. m. domesticus	2.21176	192415		M. m. musculus	1.87816	201805
M. m. castaneus	2.53525	395678		M. m. domesticus	2.52726	192415		M. m. musculus	2.14182	201805
M. m. castaneus	2.91842	395678		M. m. domesticus	2.88776	192415		M. m. musculus	2.4425	201805
M. m. castaneus	3.35952	395678		M. m. domesticus	3.29969	192415		M. m. musculus	2.78539	201805
M. m. castaneus	3.86727	395678		M. m. domesticus	3.77038	192415		M. m. musculus	3.17641	201805
M. m. castaneus	4.45177	395678		M. m. domesticus	4.30822	192415		M. m. musculus	3.62232	201805
M. m. castaneus	5.12462	395678		M. m. domesticus	4.92277	192415		M. m. musculus	4.13083	201805
M. m. castaneus	5.89915	395678		M. m. domesticus	5.62499	192415		M. m. musculus	4.71073	201805
M. m. castaneus	6.79075	395678		M. m. domesticus	6.42737	192415		M. m. musculus	5.37204	201805
M. m. castaneus	7.81711	395678		M. m. domesticus	7.34422	192415		M. m. musculus	6.12618	201805
M. m. castaneus	8.99859	395678		M. m. domesticus	8.39184	192415		M. m. musculus	6.9862	201805
M. m. castaneus	10.3586	395678		M. m. domesticus	9.58891	192415		M. m. musculus	7.96694	201805
M. m. castaneus	11.9242	395678		M. m. domesticus	10.9567	192415		M. m. musculus	9.08536	201805
M. m. castaneus	13.7265	395678		M. m. domesticus	12.5197	192415		M. m. musculus	10.3608	201805
M. m. castaneus	15.8011	395678		M. m. domesticus	14.3056	192415		M. m. musculus	11.8153	201805
M. m. castaneus	18.1893	395678		M. m. domesticus	16.3462	192415		M. m. musculus	13.4739	201805
M. m. castaneus	20.9384	395678		M. m. domesticus	18.6779	192415		M. m. musculus	15.3655	201805
M. m. castaneus	24.1031	395678		M. m. domesticus	21.3423	192415		M. m. musculus	17.5225	201805
M. m. castaneus	27.746	395678		M. m. domesticus	24.3867	192415		M. m. musculus	19.9824	201805
M. m. castaneus	31.9395	395678		M. m. domesticus	27.8654	192415		M. m. musculus	22.7875	201805
M. m. castaneus	36.7669	395678		M. m. domesticus	31.8403	192415		M. m. musculus	25.9865	201805
M. m. castaneus	42.3239	395678		M. m. domesticus	36.3822	192415		M. m. musculus	29.6346	201805
M. m. castaneus	48.7207	395678		M. m. domesticus	41.572	192415		M. m. musculus	33.7948	201805
M. m. castaneus	56.0844	395678		M. m. domesticus	47.5021	192415		M. m. musculus	38.539	201805
M. m. castaneus	64.561	395678		M. m. domesticus	54.2781	192415		M. m. musculus	43.9492	201805
M. m. castaneus	74.3187	395678		M. m. domesticus	62.0207	192415		M. m. musculus	50.119	201805
M. m. castaneus	85.5513	395678		M. m. domesticus	70.8678	192415		M. m. musculus	57.1548	201805
M. m. castaneus	98.4816	395678		M. m. domesticus	80.9768	192415		M. m. musculus	65.1784	201805
M. m. castaneus	113.366	395678		M. m. domesticus	92.5279	192415		M. m. musculus	74.3284	201805
M. m. castaneus	130.5	395678		M. m. domesticus	105.727	192415		M. m. musculus	84.7628	201805
M. m. castaneus	150.224	395678		M. m. domesticus	120.808	192415		M. m. musculus	96.6621	201805
M. m. castaneus	172.929	395678		M. m. domesticus	138.041	192415		M. m. musculus	110.232	201805
M. m. castaneus	199.066	395678		M. m. domesticus	157.732	192415		M. m. musculus	125.706	201805
M. m. castaneus	229.152	395678		M. m. domesticus	180.232	192415		M. m. musculus	143.354	201805
M. m. castaneus	263.787	395678		M. m. domesticus	205.942	192415		M. m. musculus	163.478	201805
M. m. castaneus	303.655	395678		M. m. domesticus	235.319	192415		M. m. musculus	186.427	201805
M. m. castaneus	349.55	395678		M. m. domesticus	268.886	192415		M. m. musculus	212.599	201805
M. m. castaneus	402.381	395678		M. m. domesticus	307.242	192415		M. m. musculus	242.444	201805
M. m. castaneus	463.197	395678		M. m. domesticus	351.069	192415		M. m. musculus	276.479	201805
M. m. castaneus	533.205	395678		M. m. domesticus	401.148	192415		M. m. musculus	315.292	201805
M. m. castaneus	613.793	395678		M. m. domesticus	458.37	192415		M. m. musculus	359.554	201805
M. m. castaneus	706.562	395678		M. m. domesticus	523.755	192415		M. m. musculus	410.029	201805
M. m. castaneus	813.353	395678		M. m. domesticus	598.467	192415		M. m. musculus	467.59	201805
M. m. castaneus	936.283	395678		M. m. domesticus	683.836	192415		M. m. musculus	533.232	201805
M. m. castaneus	1077.79	395678		M. m. domesticus	781.383	192415		M. m. musculus	608.089	201805
M. m. castaneus	1240.69	395678		M. m. domesticus	892.845	192415		M. m. musculus	693.454	201805
M. m. castaneus	1428.21	395678		M. m. domesticus	1020.21	192415		M. m. musculus	790.803	201805
M. m. castaneus	1644.07	395678		M. m. domesticus	1165.74	192415		M. m. musculus	901.818	201805
M. m. castaneus	1892.55	395678		M. m. domesticus	1332.02	192415		M. m. musculus	1028.42	201805
M. m. castaneus	2178.6	395678		M. m. domesticus	1522.03	192415		M. m. musculus	1172.79	201805
M. m. castaneus	2507.87	395678		M. m. domesticus	1739.15	192415		M. m. musculus	1337.43	201805
M. m. castaneus	2886.91	395678		M. m. domesticus	1987.23	192415		M. m. musculus	1525.18	201805
M. m. castaneus	3323.24	395678		M. m. domesticus	2270.7	192415		M. m. musculus	1739.29	201805
M. m. castaneus	3825.51	395678		M. m. domesticus	2594.61	192415		M. m. musculus	1983.46	201805
M. m. castaneus	4403.7	395678		M. m. domesticus	2964.72	192415		M. m. musculus	2261.91	201805
M. m. castaneus	5069.28	395678		M. m. domesticus	3387.63	192415		M. m. musculus	2579.44	201805
M. m. castaneus	5835.45	395678		M. m. domesticus	3870.86	192415		M. m. musculus	2941.55	201805
M. m. castaneus	6717.42	395678		M. m. domesticus	4423.03	192415		M. m. musculus	3354.49	201805
M. m. castaneus	7732.7	395678		M. m. domesticus	5053.96	192415		M. m. musculus	3825.41	201805
M. m. castaneus	8901.42	395678		M. m. domesticus	5774.89	192415		M. m. musculus	4362.43	201805
M. m. castaneus	10246.8	395678		M. m. domesticus	6598.66	192415		M. m. musculus	4974.84	201805
M. m. castaneus	11795.5	395678		M. m. domesticus	7539.93	192415		M. m. musculus	5673.22	201805
M. m. castaneus	13578.3	395678		M. m. domesticus	8615.48	192415		M. m. musculus	6469.65	201805
M. m. castaneus	15630.5	395678		M. m. domesticus	9844.45	192415		M. m. musculus	7377.88	201805
M. m. castaneus	17992.9	395678		M. m. domesticus	11248.7	192415		M. m. musculus	8413.61	201805
M. m. castaneus	20712.3	395678		M. m. domesticus	12853.3	192415		M. m. musculus	9594.73	201805
M. m. castaneus	23842.8	395678		M. m. domesticus	14686.8	192415		M. m. musculus	10941.7	201805
M. m. castaneus	27446.4	395678		M. m. domesticus	16781.8	192415		M. m. musculus	12477.7	201805
M. m. castaneus	31594.7	395678		M. m. domesticus	19175.7	192415		M. m. musculus	14229.4	201805
M. m. castaneus	36369.9	395678		M. m. domesticus	21911.1	192415		M. m. musculus	16226.9	201805
M. m. castaneus	41866.8	385916		M. m. domesticus	25036.6	192415		M. m. musculus	18504.9	201805
M. m. castaneus	48194.6	385916		M. m. domesticus	28608	192415		M. m. musculus	21102.7	201805
M. m. castaneus	55478.7	385916		M. m. domesticus	32688.8	192415		M. m. musculus	24065.1	49459.2
M. m. castaneus	63863.8	385916		M. m. domesticus	37351.8	192415		M. m. musculus	27443.5	49459.2
M. m. castaneus	73516.2	385916		M. m. domesticus	42679.9	192415		M. m. musculus	31296.1	49459.2
M. m. castaneus	84627.5	385916		M. m. domesticus	48768	92910.9		M. m. musculus	35689.5	49459.2
M. m. castaneus	97418.1	385916		M. m. domesticus	55724.6	92910.9		M. m. musculus	40699.7	40394.6
M. m. castaneus	112142	385916		M. m. domesticus	63673.5	92910.9		M. m. musculus	46413.3	40394.6
M. m. castaneus	129091	462435		M. m. domesticus	72756.3	92910.9		M. m. musculus	52928.9	40394.6
M. m. castaneus	148602	462435		M. m. domesticus	83134.8	92910.9		M. m. musculus	60359.2	41684.2
M. m. castaneus	171062	462435		M. m. domesticus	94993.7	80039.8		M. m. musculus	68832.6	41684.2
M. m. castaneus	196916	462435		M. m. domesticus	108544	80039.8		M. m. musculus	78495.6	48907.3
M. m. castaneus	226678	462435		M. m. domesticus	124028	64626.3		M. m. musculus	89515	48907.3
M. m. castaneus	260938	462435		M. m. domesticus	141720	64626.3		M. m. musculus	102081	48907.3
M. m. castaneus	300376	235741		M. m. domesticus	161936	78342.8		M. m. musculus	116412	36003.3
M. m. castaneus	345775	235741		M. m. domesticus	185035	78342.8		M. m. musculus	132754	36003.3
M. m. castaneus	398036	279317		M. m. domesticus	211430	109102		M. m. musculus	151391	253300
M. m. castaneus	458195	279317		M. m. domesticus	241590	109102		M. m. musculus	172643	253300
M. m. castaneus	527447	226434		M. m. domesticus	276052	159815		M. m. musculus	196880	253300
M. m. castaneus	607166	223730		M. m. domesticus	315430	159815		M. m. musculus	224518	253300
M. m. castaneus	698933	230816		M. m. domesticus	360425	266792		M. m. musculus	256037	253300
