## Supplementary Tables for "Ancestral variation and its impact on wild house mouse genomes": Table S2.xlsx

### Sheet: Table S2
Demographic history across the 11 M. musculus populations. The populatons are from DOM (M. m. domesticus), CAS (M. m. castanues), MUS (M. m. musculus). * Time in 1 generations per year. Ne (effective population size)
DOM population	Time*	Ne		DOM population	Time*	Ne		DOM population	Time*	Ne		DOM population	Time*	Ne		DOM population	Time*	Ne		CAS population	Time*	Ne		CAS population	Time*	Ne		CAS population	Time*	Ne		MUS population	Time*	Ne		MUS population	Time*	Ne		MUS population	Time*	Ne
AMR	0	70609.7		FRA	0	126405		GER	0	108847		HEL	0	204.417		IRA	0	202039		IND	0	183664		PAK	0	716703		TAI	0	59097.6		AFG	0	163126		CZR	0	14632.5		KAZ	0	35279.1
AMR	453.474	70609.7		FRA	1158.51	126405		GER	232.845	108847		HEL	98.5228	204.417		IRA	0.633325	202039		IND	0.599088	183664		PAK	14314.7	716703		TAI	2764.27	59097.6		AFG	0.657478	163126		CZR	2223.75	14632.5		KAZ	3566.67	35279.1
AMR	480.874	70609.7		FRA	1220.94	126405		GER	248.712	108847		HEL	105.511	204.417		IRA	0.724034	202039		IND	0.689857	183664		PAK	14884.4	716703		TAI	2910.84	59097.6		AFG	0.748789	163126		CZR	2328.45	14632.5		KAZ	3722.51	35279.1
AMR	509.929	70609.7		FRA	1286.73	126405		GER	265.659	108847		HEL	112.995	204.417		IRA	0.827733	202039		IND	0.794379	183664		PAK	15476.7	716703		TAI	3065.18	59097.6		AFG	0.852781	163126		CZR	2438.08	14632.5		KAZ	3885.15	35279.1
AMR	540.74	70609.7		FRA	1356.07	126405		GER	283.762	108847		HEL	121.01	204.417		IRA	0.946285	202039		IND	0.914738	183664		PAK	16092.6	716703		TAI	3227.71	59097.6		AFG	0.971216	163126		CZR	2552.87	14632.5		KAZ	4054.9	35279.1
AMR	573.413	70609.7		FRA	1429.14	126405		GER	303.097	108847		HEL	129.594	204.417		IRA	1.08182	202039		IND	1.05333	183664		PAK	16733	716703		TAI	3398.85	59097.6		AFG	1.1061	163126		CZR	2673.06	14632.5		KAZ	4232.07	35279.1
AMR	608.059	70609.7		FRA	1506.16	126405		GER	323.751	108847		HEL	138.786	204.417		IRA	1.23676	202039		IND	1.21293	183664		PAK	17398.8	716703		TAI	3579.07	59097.6		AFG	1.25971	163126		CZR	2798.91	14632.5		KAZ	4416.97	35279.1
AMR	644.799	70609.7		FRA	1587.32	126405		GER	345.812	108847		HEL	148.63	204.417		IRA	1.4139	202039		IND	1.3967	183664		PAK	18091.2	716703		TAI	3768.84	59097.6		AFG	1.43466	163126		CZR	2930.68	14632.5		KAZ	4609.96	35279.1
AMR	683.759	70609.7		FRA	1672.86	126405		GER	369.376	108847		HEL	159.173	204.417		IRA	1.6164	202039		IND	1.60832	183664		PAK	18811.1	716703		TAI	3968.68	59097.6		AFG	1.63391	163126		CZR	3068.66	14632.5		KAZ	4811.38	35279.1
AMR	725.073	70609.7		FRA	1763	126405		GER	394.545	108847		HEL	170.463	204.417		IRA	1.84791	202039		IND	1.852	183664		PAK	19559.7	716703		TAI	4179.11	59097.6		AFG	1.86083	163126		CZR	3213.14	14632.5		KAZ	5021.59	35279.1
AMR	768.883	70609.7		FRA	1858.01	126405		GER	421.43	16258		HEL	182.554	1362.26		IRA	2.11258	202039		IND	2.1326	183664		PAK	20338.1	716703		TAI	4400.7	59097.6		AFG	2.11926	163126		CZR	3364.42	14632.5		KAZ	5241	35279.1
AMR	815.34	28530.8		FRA	1958.13	126405		GER	450.147	16258		HEL	195.503	1362.26		IRA	2.41515	202039		IND	2.45571	183664		PAK	21147.4	716703		TAI	4634.04	11622.9		AFG	2.41359	163126		CZR	3522.82	14632.5		KAZ	5469.98	35279.1
AMR	864.604	28530.8		FRA	2063.65	62923.9		GER	480.82	16258		HEL	209.37	1362.26		IRA	2.76106	202039		IND	2.82779	183664		PAK	21989	716703		TAI	4879.75	11622.9		AFG	2.74879	163126		CZR	3688.68	9208.73		KAZ	5708.98	35279.1
AMR	916.845	28530.8		FRA	2174.86	62923.9		GER	513.584	16258		HEL	224.221	1362.26		IRA	3.15651	202039		IND	3.25623	183664		PAK	22864	716703		TAI	5138.49	11622.9		AFG	3.13054	163126		CZR	3862.35	9208.73		KAZ	5958.41	35279.1
AMR	972.242	28530.8		FRA	2292.05	62923.9		GER	548.58	16258		HEL	240.126	1362.26		IRA	3.60861	202039		IND	3.74959	183664		PAK	23773.9	716703		TAI	5410.95	11622.9		AFG	3.56531	163126		CZR	4044.19	9208.73		KAZ	6218.75	121242
AMR	1030.99	28530.8		FRA	2415.57	62923.9		GER	585.961	16258		HEL	257.158	1362.26		IRA	4.12545	202039		IND	4.3177	183664		PAK	24720	716703		TAI	5697.85	11622.9		AFG	4.06047	163126		CZR	4234.6	9208.73		KAZ	6490.46	121242
AMR	1093.28	28530.8		FRA	2545.74	62923.9		GER	625.889	16258		HEL	275.399	1362.26		IRA	4.71632	202039		IND	4.97189	183664		PAK	25703.7	132528		TAI	5999.97	11622.9		AFG	4.62439	163126		CZR	4433.97	9208.73		KAZ	6774.04	121242
AMR	1159.34	28530.8		FRA	2682.92	62923.9		GER	668.538	16258		HEL	294.933	1362.26		IRA	5.39181	202039		IND	5.7252	183664		PAK	26726.5	132528		TAI	6318.11	11622.9		AFG	5.26663	163126		CZR	4642.72	9208.73		KAZ	7070.01	121242
AMR	1229.39	28530.8		FRA	2827.5	62923.9		GER	714.093	3206.88		HEL	315.853	2288.69		IRA	6.16406	202039		IND	6.59264	183664		PAK	27790.1	132528		TAI	6653.11	11622.9		AFG	5.99806	163126		CZR	4861.31	9208.73		KAZ	7378.91	121242
AMR	1303.67	14759.5		FRA	2979.86	62923.9		GER	762.752	3206.88		HEL	338.257	2288.69		IRA	7.0469	202039		IND	7.5915	183664		PAK	28896	132528		TAI	7005.88	11622.9		AFG	6.83107	163126		CZR	5090.19	9208.73		KAZ	7701.3	121242
AMR	1382.44	14759.5		FRA	3140.44	62923.9		GER	814.727	3206.88		HEL	362.25	2288.69		IRA	8.0562	202039		IND	8.74171	183664		PAK	30045.9	132528		TAI	7377.36	11622.9		AFG	7.77978	163126		CZR	5329.84	9208.73		KAZ	8037.79	121242
AMR	1465.97	14759.5		FRA	3309.67	21138.4		GER	870.243	3206.88		HEL	387.945	2288.69		IRA	9.21004	202039		IND	10.0662	183664		PAK	31241.6	132528		TAI	7768.53	13668.2		AFG	8.86024	163126		CZR	5580.77	9208.73		KAZ	8388.97	121242
AMR	1554.54	14759.5		FRA	3488.02	21138.4		GER	929.542	3206.88		HEL	415.463	2288.69		IRA	10.5292	202039		IND	11.5913	183664		PAK	32484.8	132528		TAI	8180.44	13668.2		AFG	10.0908	163126		CZR	5843.52	9208.73		KAZ	8755.5	121242
AMR	1648.47	14759.5		FRA	3675.99	21138.4		GER	992.883	3206.88		HEL	444.932	2288.69		IRA	12.0372	202039		IND	13.3476	183664		PAK	33777.5	132528		TAI	8614.19	13668.2		AFG	11.4922	163126		CZR	6118.64	12837.3		KAZ	9138.05	121242
AMR	1748.08	14759.5		FRA	3874.08	21138.4		GER	1060.54	3206.88		HEL	476.492	2288.69		IRA	13.7612	202039		IND	15.3699	183664		PAK	35121.7	132528		TAI	9070.94	13668.2		AFG	13.0882	163126		CZR	6406.72	12837.3		KAZ	9537.3	121242
AMR	1853.7	14759.5		FRA	4082.84	21138.4		GER	1132.8	3206.88		HEL	510.29	2288.69		IRA	15.7322	202039		IND	17.6987	183664		PAK	36519.3	132528		TAI	9551.91	13668.2		AFG	14.9059	163126		CZR	6708.35	12837.3		KAZ	9954.01	121242
AMR	1965.7	14759.5		FRA	4302.86	21138.4		GER	1210	1985.21		HEL	546.486	1238.02		IRA	17.9854	202039		IND	20.3802	183664		PAK	37972.6	132528		TAI	10058.4	13668.2		AFG	16.976	163126		CZR	7024.19	12837.3		KAZ	10388.9	121242
AMR	2084.47	14759.5		FRA	4534.73	21138.4		GER	1292.45	1985.21		HEL	585.249	1238.02		IRA	20.5614	202039		IND	23.4681	183664		PAK	39483.7	132528		TAI	10591.7	13668.2		AFG	19.3337	163126		CZR	7354.9	12837.3		KAZ	10842.8	85197.8
AMR	2210.42	8692.72		FRA	4779.09	21138.4		GER	1380.51	1985.21		HEL	626.761	1238.02		IRA	23.5063	202039		IND	27.0238	183664		PAK	41054.9	132528		TAI	11153.3	13668.2		AFG	22.0188	163126		CZR	7701.18	12837.3		KAZ	11316.6	85197.8
AMR	2343.98	8692.72		FRA	5036.63	21138.4		GER	1474.58	1985.21		HEL	671.218	1238.02		IRA	26.873	202039		IND	31.1183	183664		PAK	42688.7	132528		TAI	11744.7	13668.2		AFG	25.0767	163126		CZR	8063.76	12837.3		KAZ	11811	85197.8
AMR	2485.6	8692.72		FRA	5308.04	5866.09		GER	1575.06	1985.21		HEL	718.829	1238.02		IRA	30.7219	202039		IND	35.8331	183664		PAK	44387.5	132528		TAI	12367.4	19976.6		AFG	28.5594	163126		CZR	8443.41	12837.3		KAZ	12327.1	85197.8
AMR	2635.79	8692.72		FRA	5594.08	5866.09		GER	1682.39	1985.21		HEL	769.817	1238.02		IRA	35.122	202039		IND	41.2622	183664		PAK	46153.8	132528		TAI	13023.2	19976.6		AFG	32.5258	163126		CZR	8840.93	12837.3		KAZ	12865.6	85197.8
AMR	2795.05	8692.72		FRA	5895.53	5866.09		GER	1797.03	1985.21		HEL	824.421	1238.02		IRA	40.1523	202039		IND	47.514	183664		PAK	47990.5	507515		TAI	13713.7	19976.6		AFG	37.0429	163126		CZR	9257.18	12837.3		KAZ	13427.8	85197.8
AMR	2963.93	8692.72		FRA	6213.23	5866.09		GER	1919.48	5401.09		HEL	882.898	779.705		IRA	45.9032	202039		IND	54.713	183664		PAK	49900.3	507515		TAI	14440.9	19976.6		AFG	42.1875	163126		CZR	9693.02	27348.8		KAZ	14014.5	85197.8
AMR	3143.01	8692.72		FRA	6548.04	5866.09		GER	2050.28	5401.09		HEL	945.523	779.705		IRA	52.4776	202039		IND	63.0027	183664		PAK	51886	507515		TAI	15206.6	19976.6		AFG	48.0465	163126		CZR	10149.4	27348.8		KAZ	14626.8	85197.8
AMR	3332.92	8692.72		FRA	6900.9	5866.09		GER	2189.99	5401.09		HEL	1012.59	779.705		IRA	59.9938	202039		IND	72.5484	183664		PAK	53950.8	507515		TAI	16012.9	19976.6		AFG	54.7193	163126		CZR	10627.2	27348.8		KAZ	15265.8	85197.8
AMR	3534.3	8692.72		FRA	7272.78	5866.09		GER	2339.22	5401.09		HEL	1084.42	779.705		IRA	68.5864	202039		IND	83.5404	183664		PAK	56097.7	507515		TAI	16861.9	19976.6		AFG	62.3187	163126		CZR	11127.6	27348.8		KAZ	15932.8	85197.8
AMR	3747.85	8692.72		FRA	7664.69	5866.09		GER	2498.61	5401.09		HEL	1161.33	779.705		IRA	78.4097	202039		IND	96.1978	183664		PAK	58330.1	507515		TAI	17756	19976.6		AFG	70.9736	163126		CZR	11651.5	27348.8		KAZ	16629	85197.8
AMR	3974.3	8692.72		FRA	8077.72	5866.09		GER	2668.87	5401.09		HEL	1243.71	779.705		IRA	89.6399	202039		IND	110.773	183664		PAK	60651.3	507515		TAI	18697.5	37951.3		AFG	80.8304	163126		CZR	12200	27348.8		KAZ	17355.5	85197.8
AMR	4214.43	39162.6		FRA	8513.01	44436.2		GER	2850.73	5401.09		HEL	1331.93	779.705		IRA	102.479	202039		IND	127.557	183664		PAK	63064.9	507515		TAI	19688.9	37951.3		AFG	92.0562	163126		CZR	12774.4	27348.8		KAZ	18113.8	85197.8
AMR	4469.08	39162.6		FRA	8971.76	44436.2		GER	3044.98	5401.09		HEL	1426.4	1478.86		IRA	117.156	202039		IND	146.883	183664		PAK	65574.6	507515		TAI	20732.8	37951.3		AFG	104.841	163126		CZR	13375.9	27348.8		KAZ	18905.2	85197.8
AMR	4739.11	39162.6		FRA	9455.22	44436.2		GER	3252.47	7604.9		HEL	1527.58	1478.86		IRA	133.936	202039		IND	169.138	183664		PAK	68184.1	507515		TAI	21832.2	37951.3		AFG	119.401	163126		CZR	14005.6	27348.8		KAZ	19731.2	85197.8
AMR	5025.45	39162.6		FRA	9964.75	44436.2		GER	3474.1	7604.9		HEL	1635.93	1478.86		IRA	153.119	202039		IND	194.764	183664		PAK	70897.4	507515		TAI	22989.8	37951.3		AFG	135.984	163126		CZR	14665	27348.8		KAZ	20593.3	85197.8
AMR	5329.1	39162.6		FRA	10501.7	44436.2		GER	3710.83	7604.9		HEL	1751.97	1478.86		IRA	175.049	202039		IND	224.273	183664		PAK	73718.7	507515		TAI	24208.8	37951.3		AFG	154.869	163126		CZR	15355.5	50223.2		KAZ	21493.1	85197.8
AMR	5651.09	39162.6		FRA	11067.6	44436.2		GER	3963.69	7604.9		HEL	1876.24	1478.86		IRA	200.121	202039		IND	258.254	183664		PAK	76652.3	507515		TAI	25492.4	37951.3		AFG	176.378	163126		CZR	16078.4	50223.2		KAZ	22432.2	85197.8
AMR	5992.54	39162.6		FRA	11664	44436.2		GER	4233.78	7604.9		HEL	2009.33	1478.86		IRA	228.783	202039		IND	297.382	183664		PAK	79702.7	507515		TAI	26844.1	37951.3		AFG	200.873	163126		CZR	16835.4	50223.2		KAZ	23412.3	85197.8
AMR	6354.62	39162.6		FRA	12292.6	44436.2		GER	4522.27	7604.9		HEL	2151.85	1478.86		IRA	261.55	202039		IND	342.439	183664		PAK	82874.4	507515		TAI	28267.4	37951.3		AFG	228.771	163126		CZR	17628	50223.2		KAZ	24435.2	85197.8
AMR	6738.57	39162.6		FRA	12955	44436.2		GER	4830.42	7604.9		HEL	2304.49	1478.86		IRA	299.011	202039		IND	394.323	183664		PAK	86172.3	507515		TAI	29766.2	37951.3		AFG	260.543	163126		CZR	18458	50223.2		KAZ	25502.8	85197.8
AMR	7145.73	39162.6		FRA	13653.1	44436.2		GER	5159.57	7604.9		HEL	2467.95	1478.86		IRA	341.837	202039		IND	454.068	183664		PAK	89601.5	507515		TAI	31344.5	37951.3		AFG	296.727	163126		CZR	19327	50223.2		KAZ	26617.1	85197.8
AMR	7577.48	39162.6		FRA	14388.9	44436.2		GER	5511.15	7604.9		HEL	2643	1478.86		IRA	390.796	202039		IND	522.866	183664		PAK	93167.2	507515		TAI	33006.5	37951.3		AFG	337.936	163126		CZR	20236.9	50223.2		KAZ	27780	85197.8
AMR	8035.33	39162.6		FRA	15164.2	44436.2		GER	5886.69	7604.9		HEL	2830.47	1478.86		IRA	446.768	202039		IND	602.086	183664		PAK	96874.7	507515		TAI	34756.6	37951.3		AFG	384.869	163126		CZR	21189.7	50223.2		KAZ	28993.8	85197.8
AMR	8520.84	39162.6		FRA	15981.4	44436.2		GER	6287.82	7604.9		HEL	3031.24	54664.5		IRA	510.757	202039		IND	693.31	183664		PAK	100730	507515		TAI	36599.5	421658		AFG	438.32	163126		CZR	22187.4	50223.2		KAZ	30260.6	85197.8
AMR	9035.68	39162.6		FRA	16842.6	44436.2		GER	6716.28	7604.9		HEL	3246.25	54664.5		IRA	583.91	202039		IND	798.355	183664		PAK	104738	507515		TAI	38540.2	421658		AFG	499.194	163126		CZR	23232	50223.2		KAZ	31582.7	85197.8
AMR	9581.63	39162.6		FRA	17750.2	44436.2		GER	7173.93	7604.9		HEL	3476.52	54664.5		IRA	667.54	202039		IND	919.316	183664		PAK	108906	507515		TAI	40583.7	421658		AFG	568.523	163126		CZR	24325.8	50223.2		KAZ	32962.6	85197.8
AMR	10160.6	39162.6		FRA	18706.7	44436.2		GER	7662.77	7604.9		HEL	3723.11	54664.5		IRA	763.149	202039		IND	1058.6	183664		PAK	113240	507515		TAI	42735.6	421658		AFG	647.48	163126		CZR	25471.1	50223.2		KAZ	34402.8	85197.8
AMR	10774.5	39162.6		FRA	19714.8	44436.2		GER	8184.92	7604.9		HEL	3987.2	54664.5		IRA	872.451	202039		IND	1219	183664		PAK	117746	507515		TAI	45001.5	421658		AFG	737.402	163126		CZR	26670.3	50223.2		KAZ	35905.9	85197.8
AMR	11425.5	39162.6		FRA	20777.2	44436.2		GER	8742.65	71417.9		HEL	4270.01	54664.5		IRA	997.408	202039		IND	1403.69	183664		PAK	122432	507515		TAI	47387.7	421658		AFG	839.813	163126		CZR	27925.9	50223.2		KAZ	37474.7	85197.8
AMR	12115.8	39162.6		FRA	21896.8	44436.2		GER	9338.38	71417.9		HEL	4572.89	54664.5		IRA	1140.26	202039		IND	1616.37	183664		PAK	127304	507515		TAI	49900.3	421658		AFG	956.447	163126		CZR	29240.7	50223.2		KAZ	39112.1	85197.8
AMR	12847.9	39162.6		FRA	23076.8	44436.2		GER	9974.71	71417.9		HEL	4897.25	54664.5		IRA	1303.58	202039		IND	1861.27	183664		PAK	132370	507515		TAI	52546.2	421658		AFG	1089.28	163126		CZR	30617.4	50223.2		KAZ	40820.9	85197.8
AMR	13624.2	39162.6		FRA	24320.4	44436.2		GER	10654.4	71417.9		HEL	5244.62	54664.5		IRA	1490.28	202039		IND	2143.27	183664		PAK	137638	507515		TAI	55332.3	421658		AFG	1240.56	163126		CZR	32058.9	43000.8		KAZ	42604.5	33809.7
AMR	14447.4	39162.6		FRA	25630.9	44436.2		GER	11380.4	71417.9		HEL	5616.63	54664.5		IRA	1703.73	202039		IND	2468.01	183664		PAK	143115	507515		TAI	58266.2	421658		AFG	1412.85	163126		CZR	33568.3	43000.8		KAZ	44465.9	33809.7
AMR	15320.3	39162.6		FRA	27012.1	44436.2		GER	12155.9	71417.9		HEL	6015.03	54664.5		IRA	1947.74	202039		IND	2841.94	183664		PAK	148810	507515		TAI	61355.7	421658		AFG	1609.06	163126		CZR	35148.7	43000.8		KAZ	46408.7	33809.7
AMR	16246	39162.6		FRA	28467.7	86747.1		GER	12984.2	71417.9		HEL	6441.68	54664.5		IRA	2226.71	202039		IND	3272.53	183664		PAK	154732	507515		TAI	64608.9	421658		AFG	1832.53	163126		CZR	36803.6	43000.8		KAZ	48436.4	33809.7
AMR	17227.6	39162.6		FRA	30001.8	86747.1		GER	13868.9	71417.9		HEL	6898.6	54664.5		IRA	2545.63	202039		IND	3768.36	183664		PAK	160890	507515		TAI	68034.7	421658		AFG	2087.04	163126		CZR	38536.3	43000.8		KAZ	50552.7	33809.7
AMR	18268.5	39162.6		FRA	31618.5	86747.1		GER	14814	71417.9		HEL	7387.93	54664.5		IRA	2910.22	202039		IND	4339.32	183664		PAK	167292	507515		TAI	71642.1	421658		AFG	2376.89	163126		CZR	40350.7	43000.8		KAZ	52761.4	33809.7
AMR	19372.4	39162.6		FRA	33322.4	86747.1		GER	15823.4	71417.9		HEL	7911.97	54664.5		IRA	3327.04	202039		IND	4996.78	183664		PAK	173949	507515		TAI	75440.8	421658		AFG	2706.99	163126		CZR	42250.4	43000.8		KAZ	55066.7	33809.7
AMR	20542.9	39162.6		FRA	35118	86747.1		GER	16901.7	71417.9		HEL	8473.17	54664.5		IRA	3803.56	202039		IND	5753.85	183664		PAK	180872	507515		TAI	79440.9	421658		AFG	3082.94	163126		CZR	44239.6	43000.8		KAZ	57472.6	33809.7
AMR	21784.1	39162.6		FRA	37010.5	86747.1		GER	18053.4	71417.9		HEL	9074.19	54664.5		IRA	4348.32	202039		IND	6625.63	183664		PAK	188069	507515		TAI	83653.1	421658		AFG	3511.1	163126		CZR	46322.5	43000.8		KAZ	59983.7	33809.7
AMR	23100.3	39162.6		FRA	39004.9	86747.1		GER	19283.5	71417.9		HEL	9717.83	54664.5		IRA	4971.11	202039		IND	7629.5	183664		PAK	195553	302009		TAI	88088.7	421658		AFG	3998.72	163126		CZR	48503.4	43000.8		KAZ	62604.5	33809.7
AMR	24496.1	39162.6		FRA	41106.8	86747.1		GER	20597.5	71417.9		HEL	10407.1	54664.5		IRA	5683.1	202039		IND	8785.47	183664		PAK	203335	302009		TAI	92759.4	421658		AFG	4554.07	163126		CZR	50787	43000.8		KAZ	65339.8	33809.7
AMR	25976.2	46205.2		FRA	43321.9	86747.1		GER	22001.1	71417.9		HEL	11145.3	54664.5		IRA	6497.06	202039		IND	10116.6	183664		PAK	211427	302009		TAI	97677.8	421658		AFG	5186.54	163126		CZR	53178.1	43000.8		KAZ	68194.6	33809.7
AMR	27545.7	46205.2		FRA	45656.4	86747.1		GER	23500.3	71417.9		HEL	11935.9	54664.5		IRA	7427.6	202039		IND	11649.4	183664		PAK	219841	302009		TAI	102857	421658		AFG	5906.85	163126		CZR	55681.8	43000.8		KAZ	71174.2	41111.5
AMR	29210.1	46205.2		FRA	48116.8	86747.1		GER	25101.6	71417.9		HEL	12782.5	54664.5		IRA	8491.42	202039		IND	13414.4	183664		PAK	228589	302009		TAI	108311	421658		AFG	6727.19	163126		CZR	58303.4	43000.8		KAZ	74283.9	41111.5
AMR	30975	46205.2		FRA	50709.7	86747.1		GER	26812	71417.9		HEL	13689.2	54664.5		IRA	9707.61	202039		IND	15446.8	183664		PAK	237686	302009		TAI	114054	421658		AFG	7661.47	163126		CZR	61048.4	43000.8		KAZ	77529.5	41111.5
AMR	32846.6	46205.2		FRA	53442.3	86747.1		GER	28639.1	71417.9		HEL	14660.2	54664.5		IRA	11098	202039		IND	17787.2	183664		PAK	247144	302009		TAI	120101	421658		AFG	8725.5	163126		CZR	63922.6	43000.8		KAZ	80916.9	41111.5
AMR	34831.2	46205.2		FRA	56322.2	86747.1		GER	30590.5	71417.9		HEL	15700.1	54664.5		IRA	12687.5	202039		IND	20482.2	183664		PAK	256979	302009		TAI	126469	421658		AFG	9937.3	163126		CZR	66932.2	43000.8		KAZ	84452.3	41111.5
AMR	36935.8	46205.2		FRA	59357.2	86747.1		GER	32675	71417.9		HEL	16813.7	54664.5		IRA	14504.7	202039		IND	23585.6	183664		PAK	267206	302009		TAI	133175	421658		AFG	11317.4	163126		CZR	70083.4	43000.8		KAZ	88142.2	41111.5
AMR	39167.5	46205.2		FRA	62555.9	86747.1		GER	34901.5	71417.9		HEL	18006.3	54664.5		IRA	16582.1	202039		IND	27159.1	183664		PAK	277839	302009		TAI	140237	421658		AFG	12889.2	163126		CZR	73383	43000.8		KAZ	91993.3	41111.5
AMR	41534	46205.2		FRA	65926.9	86747.1		GER	37279.8	71417.9		HEL	19283.5	54664.5		IRA	18957.1	202039		IND	31274	183664		PAK	288895	302009		TAI	147672	421658		AFG	14679.2	163126		CZR	76838	43000.8		KAZ	96012.6	41111.5
AMR	44043.6	46205.2		FRA	69479.5	86747.1		GER	39820.1	71417.9		HEL	20651.3	54664.5		IRA	21672.2	202039		IND	36012.4	345214		PAK	300392	302009		TAI	155502	421658		AFG	16717.9	163126		CZR	80455.6	43000.8		KAZ	100208	60625.4
AMR	46704.8	46205.2		FRA	73223.6	86747.1		GER	42533.4	71417.9		HEL	22116.2	54664.5		IRA	24776.2	202039		IND	41468.8	345214		PAK	312346	302009		TAI	163748	421658		AFG	19039.7	163126		CZR	84243.6	76217.6		KAZ	104586	60625.4
AMR	49526.8	46205.2		FRA	77169.4	86747.1		GER	45431.7	71417.9		HEL	23684.9	54664.5		IRA	28324.8	202039		IND	47751.8	345214		PAK	324775	302009		TAI	172430	245895		AFG	21683.9	163126		CZR	88209.9	76217.6		KAZ	109155	60625.4
AMR	52519.2	46205.2		FRA	81327.9	86747.1		GER	48527.5	71417.9		HEL	25364.9	54664.5		IRA	32381.6	202039		IND	54986.8	345214		PAK	337700	302009		TAI	181573	245895		AFG	24695.4	45354.1		CZR	92362.9	76217.6		KAZ	113925	60625.4
AMR	55692.5	46205.2		FRA	85710.5	86747.1		GER	51834.2	71417.9		HEL	27164.1	54664.5		IRA	37019.4	202039		IND	63318	345214		PAK	351138	207847		TAI	191200	245895		AFG	28125.1	45354.1		CZR	96711.5	76217.6		KAZ	118902	60625.4
AMR	59057.6	46205.2		FRA	90329.2	86747.1		GER	55366.2	71417.9		HEL	29090.8	54664.5		IRA	42321.5	107303		IND	72911.5	345214		PAK	365111	207847		TAI	201338	245895		AFG	32031.1	45354.1		CZR	101265	76217.6		KAZ	124097	60625.4
AMR	62625.9	46205.2		FRA	95196.9	59602.5		GER	59139	71417.9		HEL	31154.3	54664.5		IRA	48383	107303		IND	83958.5	345214		PAK	379641	207847		TAI	212014	245895		AFG	36479.6	45354.1		CZR	106032	76217.6		KAZ	129519	60625.4
AMR	66409.9	46205.2		FRA	100327	59602.5		GER	63168.8	71417.9		HEL	33364.1	54664.5		IRA	55312.7	107303		IND	96679.3	345214		PAK	394749	207847		TAI	223256	245895		AFG	41546	45354.1		CZR	111025	76217.6		KAZ	135178	60625.4
AMR	70422.5	46205.2		FRA	105733	59602.5		GER	67473.1	71417.9		HEL	35730.7	54664.5		IRA	63234.9	107303		IND	111327	473411		PAK	410457	207847		TAI	235093	245895		AFG	47315.9	43292.9		CZR	116252	76217.6		KAZ	141084	60625.4
AMR	74677.5	46205.2		FRA	111431	59602.5		GER	72070.8	71417.9		HEL	38265.1	54664.5		IRA	72291.7	107303		IND	128195	473411		PAK	426791	207847		TAI	247559	245895		AFG	53887.1	43292.9		CZR	121725	76217.6		KAZ	147249	83079.7
AMR	79189.7	43885.3		FRA	117436	59602.5		GER	76981.8	71417.9		HEL	40979.3	54664.5		IRA	82645.7	78929.9		IND	147618	473411		PAK	443775	206520		TAI	260685	245895		AFG	61371	35746.7		CZR	127456	76217.6		KAZ	153682	83079.7
AMR	83974.5	43885.3		FRA	123764	59602.5		GER	82227.5	71417.9		HEL	43886	54664.5		IRA	94482.6	78929.9		IND	169984	473411		PAK	461435	206520		TAI	274507	245895		AFG	69894.3	35746.7		CZR	133457	76217.6		KAZ	160397	83079.7
AMR	89048.3	43885.3		FRA	130433	59602.5		GER	87830.5	71417.9		HEL	46998.9	54664.5		IRA	108015	78929.9		IND	195739	473411		PAK	479798	206520		TAI	289062	245895		AFG	79601.2	44538.7		CZR	139740	76217.6		KAZ	167405	83079.7
AMR	94428.8	43885.3		FRA	137462	59602.5		GER	93815.4	71417.9		HEL	50332.6	54664.5		IRA	123485	66936.7		IND	225396	473411		PAK	498891	206520		TAI	304389	245895		AFG	90656.3	44538.7		CZR	146319	76217.6		KAZ	174719	83079.7
AMR	100134	43885.3		FRA	144870	59602.5		GER	100208	71417.9		HEL	53902.8	54664.5		IRA	141171	66936.7		IND	259546	473411		PAK	518744	206520		TAI	320529	245895		AFG	103247	44538.7		CZR	153208	76217.6		KAZ	182353	83079.7
AMR	106185	43885.3		FRA	152676	59602.5		GER	107036	71417.9		HEL	57726.2	54664.5		IRA	161391	74347.7		IND	298871	259897		PAK	539387	206520		TAI	337525	245895		AFG	117586	70579.6		CZR	160421	76217.6		KAZ	190320	83079.7
AMR	112600	43885.3		FRA	160904	59602.5		GER	114330	71417.9		HEL	61820.8	54664.5		IRA	184506	74347.7		IND	344153	259897		PAK	560852	250053		TAI	355421	245895		AFG	133916	70579.6		CZR	167974	76217.6		KAZ	198636	83079.7
AMR	119404	43885.3		FRA	169574	59602.5		GER	122121	71417.9		HEL	66205.9	54664.5		IRA	210932	104651		IND	396297	200813		PAK	583170	250053		TAI	374267	245895		AFG	152514	98147		CZR	175883	76217.6		KAZ	207314	83079.7
AMR	126619	43885.3		FRA	178712	59602.5		GER	130442	71417.9		HEL	70902	54664.5		IRA	241143	104651		IND	456341	253497		PAK	606377	250053		TAI	394111	245895		AFG	173696	98147		CZR	184163	76217.6		KAZ	216372	83079.7
AMR	134269	43885.3		FRA	188343	59602.5		GER	139330	71417.9		HEL	75931.1	54664.5		IRA	275680	182074		IND	525483	253497		PAK	630508	250053		TAI	415008	245895		AFG	197819	98147		CZR	192834	76217.6		KAZ	225826	83079.7
AMR	142382	43885.3		FRA	198492	59602.5		GER	148825	71417.9		HEL	81317	54664.5		IRA	315165	182074		IND	605100	280757		PAK	655599	250053		TAI	437014	245895		AFG	225292	98147		CZR	201913	76217.6		KAZ	235693	83079.7
AMR	150985	154242		FRA	209188	241059		GER	158966	252147		HEL	87085	202540		IRA	360304	264663		IND	696780	227051		PAK	681688	193738		TAI	460185	217354		AFG	256581	265897		CZR	211419	330525		KAZ	245991	296313
