## Supplementary Tables for "Ancestral variation and its impact on wild house mouse genomes": Table S3.xlsx

### Sheet: Sheet2
Genomic regions of high genetic differentiaion (Fst) between PAK/IND and non-ancestral populations. Nucleotide diversity (π) was generally lower in the non-ancestral population compared to the ancestral population (IND). High Fst was identified only in populations with π values.
			Fst values	Fst values		Nucleotide diversity for M. m. domesticus populations					Nucleotide diversity for Taiwanes M. m. castaneus population	Nucleotide diversity for M. m. musculus populations
CHR	start	end	POP Vs IND	POP Vs PAK	gene	π (AMR vs IND)	π (FRA vs IND)	π (GER vs IND)	π (HEL vs IND)	π (IRA vs IND)	π (TAI vs IND)	π (AFG vs IND)	π (CZR vs IND)	π (KAZ vs IND)
1	10380001	10430000	4.50168	4.55556	Cpa6						0.0095 vs 0.0793
1	82840001	82890000	5.63549	5.79761	Agfg1							0.0106 vs 0.0574	0.0096 vs 0.0574	0.0102 vs 0.0574
1	119700001	119750000	4.35027	4.63545	Ptpn4	0.0067 vs 0.0529
1	155280001	155330000	5.34416	10.8926	Xpr1					0.0043 vs 0.0618			0.0029 vs 0.0618	0.0025 vs 0.0618
1	165500001	165550000	4.78725	4.918	Adcy10								0.0117 vs 0.0534	0.0132 vs 0.0534
1	173520001	173570000	6.60193	6.50163	Ifi214, Ifi213				0.0387 vs 0.0575
2	36340001	36390000	5.69061	5.3947	Olfr338, Olfr339							0.0299 vs 0.06	0.0314 vs 0.06	0.0337 vs 0.06
2	36740001	36790000	4.43402	4.44661	Olfr348								0.0111 vs 0.075
2	91520001	91570000	5.19766	6.41666	Ckap5						7e-04 vs 0.0577
2	91580001	91630000	4.98962	5.22889	Ckap5, Snord67, F2							0.0157 vs 0.0469	0.0066 vs 0.0469	0.0103 vs 0.0469
2	97600001	97650000	5.48003	6.55702	Lrrc4c							0.0098 vs 0.0386	0.0096 vs 0.0386	0.0097 vs 0.0386
2	109180001	109230000	4.7748	4.78452	Mettl15								0.0108 vs 0.049
2	163600001	163650000	5.10618	4.10784	Serinc3, Ttpal, Pkig	0.0219 vs 0.016		0.0376 vs 0.016	0.0015 vs 0.016
3	23880001	23930000	5.09518	5.97805	Naaladl2			0.0151 vs 0.0524		0.0233 vs 0.0524
3	62460001	62510000	4.52514	4.53155	Arhgef26, Dhx36								0.0066 vs 0.0601
3	67260001	67310000	6.04975	5.70762	Rsrc1					0.0159 vs 0.0323
3	72860001	72910000	6.49477	5.13769	Sis							0.0113 vs 0.0499
3	95820001	95870000	5.12812	5.28692	Prpf3, Mrps21							0.017 vs 0.055	0.0067 vs 0.055	0.0143 vs 0.055
3	107660001	107710000	5.05821	5.82885	Ahcyl1							0.0109 vs 0.0456	0.0107 vs 0.0456	0.0154 vs 0.0456
4	42840001	42890000	4.46175	4.19819	Fam205a1, Fam205c		0.0316 vs 0.04950
4	77900001	77950000	5.30054	6.18561	Ptprd							0.0147 vs 0.0666		0.0173 vs 0.0666
4	151800001	151850000	5.31892	4.65022	Camta1							0.0133 vs 0.0482
5	90260001	90310000	4.19445	4.4497	Ankrd17		0.0112 vs 0.0456
5	94300001	94350000	5.37105	6.867	AA792892						0 vs 0.0738
5	151600001	151650000	4.45627	4.40045	Vmn2r18, Rfc3	0.0053 vs 0.0615
6	42000001	42050000	7.43749	7.97445	Sva				0.0018 vs 0.0485
6	120360001	120410000	4.65756	4.47993	Ccdc77, Kdm5a	0.0056 vs 0.0373	0.0123 vs 0.0373
6	132840001	132890000	4.95735	4.20576	Tas2r123, Tas2r116, Tas2r110	0.0034 vs 0.0508
7	26020001	26070000	5.74571	4.7154	Cyp2b13						0.0023 vs 0.0689
7	26620001	26690000	5.58371	4.5191	Cyp2b23	0.00745 vs 0.0626	0.0061 vs 0.0626	0.0044 vs 0.0626	0.00115 vs 0.0626	0.03295 vs 0.0626
7	44020001	44070000	8.00345	7.5026	Klk1b27				0.0086 vs 0.0333
7	59240001	59310000	4.17329	4.51288	Ube3a, Snhg14		0.01095 vs 0.0324	0.01015 vs 0.0324		0.01425 vs 0.0324		0.0067 vs 0.0324	0.00885 vs 0.0324	0.00995 vs 0.0324
7	59920001	59970000	4.26462	3.99164	Snhg14, Snord64, Snord107, Snrpn	0.0098 vs 0.0424	0.0096 vs 0.0424	0.0065 vs 0.0424		0.0135 vs 0.0424
7	59960001	60010000	5.2166	5.56253	Snord64, Snord107, Snrpn, Snurf			0.0087 vs 0.0345		0.0131 vs 0.0345		0.0064 vs 0.0345
7	85080001	85130000	5.3828	4.92234	Vmn2r67	0.0291 vs 0.0385	0.0249 vs 0.0385	0.0328 vs 0.0385	3e-04 vs 0.0385	0.1434 vs 0.0385			0.0086 vs 0.0385	0.02 vs 0.0385
7	85820001	85890000	5.71831	5.79227	Vmn2r73							0.033 vs 0.0373		0.03625 vs 0.0373
7	103700001	103790000	5.61159	6.38028	Olfr243, Olfr628, Olfr629, Olfr630, Olfr69, Olfr68,Olfr67			0.00197 vs 0.0706
7	104080001	104130000	7.40356	7.25522	Olfr645, Olfr643, Olfr646, Ubqln5, Ubqln3, Ubqlnl, Olfm5				4e-04 vs 0.0641
7	104480001	104530000	8.77787	5.52443	Trim30d					0.0164 vs 0.0322
8	40500001	40550000	5.33803	5.65893	Zdhhc2, Cnot7, Vps37a			0.0072 vs 0.0462
8	56020001	56070000	4.40495	4.69877	Glra3		0.003 vs 0.0678
9	54460001	54510000	5.03061	4.61042	Dmxl2							0.0092 vs 0.0522
9	72260001	72310000	5.21827	5.16573	Zfp280d						0.0032 vs 0.0671
9	110540001	110590000	4.28388	4.17005	Setd2	0.0096 vs 0.0502		0.0136 vs 0.0502		0.0249 vs 0.0502
9	124120001	124170000	6.85724	6.071	Ccr5		0.0447 vs 0.0553	0.0592 vs 0.0553		0.05 vs 0.0553			0.0267 vs 0.0553
10	40380001	40430000	4.36708	5.00374	Cdk19	0.0124 vs 0.0621	0.0088 vs 0.0621	0.0054 vs 0.0621	0 vs 0.0621	0.0195 vs 0.0621
10	80740001	80810000	5.90264	5.46224	Ap3d1, Dot1l, Sf3a2, Amh, Jsrp1, Plekhj1, Sf3a2, Amh, Jsrp1		0.0099 vs 0.0338			0.0107 vs 0.0338
10	129760001	129810000	4.72357	5.56464	Olfr808, Olfr809, Olfr810, Olfr811						0.0183 vs 0.062
11	3120001	3250000	5.75409	6.85723	Sfi1, Drg1, Eif4enif1		0.06588 vs 0.04886	0.03834 vs 0.04886		0.03732 vs 0.04886
11	23620001	23670000	4.98408	4.20427	Pex13, Pus10		0.0027 vs 0.0507
11	71200001	71250000	6.33114	6.43537	Nlrp1b					0.023 vs 0.1091
11	77240001	77290000	4.4916	4.37856	Ssh2	0.006 vs 0.0664	0.0135 vs 0.0664			0.0209 vs 0.0664
11	93880001	93950000	5.44128	5.63535	Utp18, Mbtd1, Nme2				5e-05 vs 0.0419	0.0222 vs 0.0419
11	94020001	94070000	4.38267	4.12165	Spag9		0.0099 vs 0.0599
11	108500001	108550000	5.45318	4.96028	Cep112							0.013 vs 0.0547
12	3220001	3270000	4.48517	4.30598	Rab10os, Rab10	0.0056 vs 0.0543
12	83620001	83690000	4.21643	4.63891	Rbm25, Psen1	0.00925 vs 0.03685		0.00625 vs 0.03685
12	113800001	113850000	8.01238	7.00326	Ighv2-7, Ighv5-15, Ighv5-16, Ighv5-17, Ighv5-18, Ighv2-8, Ighv2-9, Ighv5-19				1e-04 vs 0.0471
13	12780001	12830000	6.01489	6.22764	Prl2c3						0.0146 vs 0.0999
13	12960001	13010000	5.13081	4.22419	Prl2c2	0.0077 vs 0.0558			0.013 vs 0.0558	0.0311 vs 0.0558	0.0136 vs 0.0558
13	13140001	13190000	5.92395	5.11709	Prl2c5						0.0132 vs 0.0736
13	30820001	30870000	5.6793	6.36302	Exoc2							0.0226 vs 0.061	0.0093 vs 0.061	0.0162 vs 0.061
13	44860001	44930000	4.30101	4.11591	Jarid2, Dtnbp1	0.00215 vs 0.04745
13	61140001	61250000	4.87587	4.34611	Ctsr, Cts6, Cts8								0.01175 vs 0.060175
13	66860001	66910000	6.38341	7.34762	Uqcrb, Mterf3			0.0724 vs 0.0344	0.0381 vs 0.0344
14	31080001	31130000	4.48303	4.06868	Pbrm1, Smim4	0.0092 vs 0.0348	0.0142 vs 0.0348	0.0134 vs 0.0348		0.0257 vs 0.0838
15	21440001	21490000	4.89834	6.40578	Cdh12								0.0098 vs 0.0529
15	79880001	80030000	7.61067	9.56867	Apobec3, Cbx7, Pdgfb, Mir7213				0.00055 vs 0.08451667
16	64780001	64830000	5.56765	5.10785	Zfp654							0.0203 vs 0.0425	0.008 vs 0.0425	0.0096 vs 0.0425
16	97900001	97950000	4.88586	4.80759	C2cd2, Zbtb21								0.0077 vs 0.0399
17	94700001	94750000	5.06735	4.66845	Mettl4							0.0444 vs 0.043
18	3240001	3290000	5.41926	4.70659	Crem							0.0115 vs 0.0326
18	35200001	35250000	5.65952	4.93707	Ctnna1, Lrrtm2							0.0123 vs 0.0452
