## Supplementary Tables for "Ancestral variation and its impact on wild house mouse genomes": Table S4.xlsx

### Sheet: Balancing Selection
Genomic regions under balancing selection in non-ancestral populations. Regions were compared to IND/PAK to identify shared aleles
cHR	Start	End	Gene	AMR	FRA	GER	HEL	IRA	TAI	AFG	CZR	KAZ
1	171500001	171570000	Alyref2, Itln1, Cd244a	√		√	√				√
3	98460001	98530000	Hsd3b4, Zfp697			√			√		√
3	106340001	106390000	Chil6									√
4	42800001	42850000	Fam205a1			√		√
4	112140001	112250000	Skint4, Skint3		√
4	112380001	112470000	Skint9		√						√
4	112860001	112910000	Skint6		√
4	113560001	113610000	Skint5		√	√
4	145400001	145450000	Platr16		√
4	145520001	145570000	Zfp990		√
4	146620001	146670000	Zfp993	√	√						√
4	146640001	146690000	Zfp993			√	√			√
4	146980001	147030000	Zfp989, Rex2	√	√
4	147180001	147230000	Zfp991		√
4	147460001	147550000	Zfp982		√		√
5	11060001	11110000	4930558F17Rik						√
5	94260001	94310000	A430089I19Rik					√
5	94340001	94390000	AA792892			√
5	94400001	94450000	BC080696					√
6	123500001	123550000	Vmn2r21		√
6	123580001	123630000	Vmn2r22		√		√			√
6	130040001	130090000	Klra4								√
6	130180001	130310000	Klra9, Klra7, Klra10								√	√
6	130300001	130350000	Klra3								√
6	130320001	130410000	Klra1								√	√
7	5780001	5830000	Vmn1r63			√		√
7	7780001	7830000	Vmn2r35									√
7	20160001	20210000	Vmn1r94, Vmn1r241, Vmn1r95				√					√
7	20380001	20430000	Vmn1r100						√
7	20400001	20470000	Vmn1r101			√			√	√
7	20540001	20590000	Vmn1r245, Vmn1r246			√
7	20640001	20690000	Vmn1r107								√
7	20700001	20750000	Vmn1r111		√				√
7	22140001	22190000	Vmn1r142, Vmn1r143						√
7	22220001	22270000	Vmn1r252, Vmn1r149	√					√
7	22460001	22510000	Vmn1r151		√	√
7	22480001	22530000	Vmn1r152			√
7	22560001	22610000	Vmn1r256	√					√
7	59820001	59870000	Snhg14, Snord116l17, Snord116l16, Snord116l15		√
8	21240001	21290000	Defa40, Defa3				√
13	12960001	13010000	Prl2c2							√
14	3300001	3350000	1700110I01Rik							√
14	52980001	53030000	Trav4d-4, Trav5d-4, Trav6d-7, Trav7d-6, Trav9d-4								√	√
14	53160001	53210000	Trav13n-1, Trav14n-1, Trav15n-1, Trav3n-2, Trav9n-2	√	√	√
14	53180001	53250000	Trav4n-3, Trav5n-2, Trav12n-2	√		√
16	19200001	19250000	Iglc2, Iglv3								√
17	17120001	17170000	Zfp97									√
17	33960001	34010000	Vps52, H2-K2			√					√
17	33980001	34030000	Ring1, Mir219a-1, Mir219c, H2-Ke6, Slc39a7			√
17	34000001	34050000	Rxrb, Col11a2								√
17	34120001	34170000	Brd2, H2-Dma, H2-DMb2, H2-DMb1		√
17	34140001	34230000	Psmb9, Tap1	√	√
17	34220001	34310000	H2-Ob, H2-Ab1, H2-Aa, H2-Eb1	√	√
17	34380001	34430000	Btnl1								√
17	35220001	35330000	Nfkbil1, Atp6v1g2, Ddx39b, Mir6975, Mir8094, H2-D1, H2-Q1, H2-Q2		√	√
17	40280001	40330000	Crisp1								√
19	13520001	13590000	Olfr1480, Olfr1484									√
